# A lineage-specific heat-induced feedback loop controls HrcA to promote chlamydial fitness under stress

**DOI:** 10.1101/2025.05.30.657042

**Authors:** Yehong Huang, Yuxuan Wang, Matthew Pan, Danny Wan, Lingling Wang, Joseph D. Fondell, Xiang Wu, Guangming Zhong, Huizhou Fan

## Abstract

Bacterial stress responses rely on transcriptional regulation by sigma factors and repressors. In *Chlamydia*, which lacks a dedicated heat shock sigma factor, repressor HrcA limits chaperone gene expression under non-stressed conditions. While HrcA function may be enhanced by the chaperone GroESL in a positive feedback loop, here we identify a heat-induced negative feedback loop mediated by HagF, a protein unique to Chlamydiota and conserved across *Chlamydia* species. We show that HrcA represses *hagF*, but heat shock induces *hagF* expression, leading to HagF accumulation and binding to HrcA. Structural modeling and pulldown assays indicate that HagF blocks HrcA dimerization, impairing DNA binding. This relieves repression of the *hrcA-grpE-dnaK* operon and promotes secondary differentiation in the developmental cycle, enabling infectious elementary bodies to form under heat stress. Our findings reveal dual feedback regulation that tunes chaperone gene expression and illustrate how transcriptional repression can be modulated in a minimal-genome pathogen.
