## Supplementary material for "A lineage-specific heat-induced feedback loop controls HrcA to promote chlamydial fitness under stress": Table S1

### Sheet: Sheet1
Table S1. qPCR and qRT-PCR primers
Name	Sequence	Utility
grgA-F	GCCGTTTTTACTGCCAGCAT	chromosomal qPCR
grgA-R	ACTATTGGAGCCACCTTCGG	chromosomal qPCR
23S rRNA-F	AGATAGACAGCGGGGGCTAA	qRT-PCR
23S rRNA-R	GGTGAGCTGTTACGCACTCT	qRT-PCR
hagF-F	CCACAGCGCCTCAGAAAAAC	qRT-PCR
hagF-R	TCGAACCAGCTCCTCCTAGT	qRT-PCR
dCas12-F	ATGGAACCGTCGTTGAGCTT	qRT-PCR
dCas12-R	AGGGTCGGCATTTGGAAGTT	qRT-PCR
hrcA-F	CGCTCAAGGTCTCGCTTTCT	qRT-PCR
hrcA-R	TACTGCACACGAAGGATCGG	qRT-PCR
grpE-F	TGGGATTCGCTTCTCAAACCT	qRT-PCR
grpE-R	AGCTTCATGCAGGTACGGATT	qRT-PCR
dnaK-F	CTGCAAAACGTCAGGCAGTA	qRT-PCR
dnaK-R	ACATCAAAGACCGCATCTCC	qRT-PCR
groES-F	GTCAGATCAAGCAACGACCC	qRT-PCR
groES-R	AATGATTCCGCCTCTTGCAGT	qRT-PCR
groEL-F	CCAGCAAAACTGCTGACAAA	qRT-PCR
groEL-R	TGCTCCAGCTGTTACATTGC	qRT-PCR
KP1-F	CGGTGGAGACGGTTTTCTTA	ChIP-qPCR
KP1-R	TCGCAGTTGGGACATTTCTA	ChIP-qPCR
EP-F	CGGAAGCTGGAAGAACTAGC	ChIP-qPCR
EP-R	GAACGTTCAGAGGAAGAACGA	ChIP-qPCR
KP2-F	CGCGTAGCCAAAGTGAAAGT	ChIP-qPCR
KP2-R	TTTTCGCTCATATTGAACACC	ChIP-qPCR
EP2-F	CTTCTCCCAGAATATGCTTGAT	ChIP-qPCR
EP2-R	AGACAAACCCTATTCCTCTATCAG	ChIP-qPCR
271P-F	AGAAGTCGGGAGAGAGGGTTT	ChIP-qPCR
271P-R	TCGCTTTCCTCGGCATTGT	ChIP-qPCR
